# Characterization of *aliA* and *aliB* deletion mutants reveals a dominant role of AliA in *Haloferax volcanii* lipoprotein lipidation

**DOI:** 10.64898/2026.03.08.710431

**Authors:** Yirui Hong, Andy Garcia, Samuel Kopelev, Jacob A. Cote, Friedhelm Pfeiffer, Paula Welander, Stefan Schulze, Mechthild Pohlschroder

**Author notes:** **Corresponding author:** Mechthild Pohlschroder; Stefan Schulze, **Email:**.

## Abstract

Protein lipidation is a widespread strategy for anchoring proteins to cellular membranes across all domains of life, yet the mechanisms underlying this process in archaea remain poorly understood. Recently, the first archaeal enzymes involved in lipobox-containing protein (lipoprotein) biogenesis, AliA and AliB, were identified and characterized in the model archaeon *Haloferax volcanii*. Although these paralogs share significant sequence similarity, distinct deletion phenotypes suggest differences in their substrate specificity and function. Here, we employed large-scale Triton X-114 fractionation followed by quantitative proteomics and lipid-specific mass spectrometry to systematically analyze AliA- and AliB-dependent lipoprotein lipidation. Deletion of *aliA* affected substantially more lipoproteins in *Hfx. volcanii* than deletion of *aliB*, markedly diminishing their TX-114 enrichment—indicating reduced hydrophobicity—and abolishing thioether-linked archaeol modification. This establishes AliA as the primary enzyme responsible for archaeal lipoprotein lipidation. In contrast, deletion of *aliB* affected only a small subset of lipoproteins and did not significantly reduce thioether-linked archaeol levels. In addition to defining distinct and non-redundant roles for AliA and AliB, this study provides the first large-scale experimental validation of predicted archaeal lipoproteins and identifies candidate components of the archaeal lipoprotein biogenesis pathway, substantially advancing mechanistic understanding and enabling improved lipoprotein prediction in this previously underexplored field.
