## supplemental Data 1 for "Characterization of *aliA* and *aliB* deletion mutants reveals a dominant role of AliA in *Haloferax volcanii* lipoprotein lipidation": Supplementary Data 1.xlsx

### Sheet: Lipoproteins
Supplementary Data 1. The 108 Hfx. volcanii proteins predicted to be lipoproteins with ≥90% confidence by SignalP 6.0.
Protein ID	Gene Name	Annotation
HVO_0022	thiB	ABC-type transport system periplasmic substrate-binding protein (probable substrate thiamine)
HVO_0062	dppA1	ABC-type transport system periplasmic substrate-binding protein (probable substrate dipeptide/oligopeptide)
HVO_0066	-	PQQ repeat protein
HVO_0447	phnD1	ABC-type transport system periplasmic substrate-binding protein (probable substrate phosphate/phosphonate)
HVO_0494	-	DUF7537 domain protein
HVO_0530	tsgA1	ABC-type transport system periplasmic substrate-binding protein (probable substrate sugar)
HVO_0553	basB	chemotactic signal transduction system periplasmic substrate-binding protein BasB
HVO_0564	malE	ABC-type transport system periplasmic substrate-binding protein (probable substrate maltose)
HVO_0607	-	Bug domain protein
HVO_0628	dppA2	ABC-type transport system periplasmic substrate-binding protein (probable substrate dipeptide/oligopeptide)
HVO_0807	-	DUF7979 domain protein
HVO_0899	livJ1	ABC-type transport system periplasmic substrate-binding protein (probable substrate branched-chain amino acids)
HVO_1007	-	homolog to quinoprotein glucose dehydrogenase
HVO_1030	-	DUF4382 domain protein
HVO_1119	hcpC	halocyanin
HVO_1144	hcpD	halocyanin
HVO_1176	-	DUF5803 domain protein
HVO_1192	livJ2	ABC-type transport system periplasmic substrate-binding protein (probable substrate branched-chain amino acids) (nonfunctional)
HVO_1228	hcpE	DUF5059 domain / halocyanin domain protein
HVO_1240	-	DUF7350 domain protein
HVO_1241	prrC	SCO1/SenC/PrrC family protein
HVO_1242	-	DUF7405 domain protein
HVO_1244	trxA4	thioredoxin
HVO_1401	tsgA11	ABC-type transport system periplasmic substrate-binding protein (probable substrate sugar)
HVO_1464	fhuD1	ABC-type transport system periplasmic substrate-binding protein (probable substrate siderophore)
HVO_1477	-	eDNA utilization nuclease
HVO_1580	-	peptidase M10 family protein
HVO_1603	ssuA	ABC-type transport system periplasmic substrate-binding protein (probable substrate nitrate/sulfonate/bicarbonate)
HVO_1609	-	DUF4349 domain protein
HVO_1624	-	conserved hypothetical protein
HVO_1673	-	DUF6517 domain protein
HVO_1705	fbpA	ABC-type transport system periplasmic substrate-binding protein (probable substrate iron-III)
HVO_1802	-	peptidase M10 family protein
HVO_1806	-	HVO_1808 family protein HVO_1806
HVO_1807	-	DUF7979 domain protein
HVO_1808	-	HVO_1808 family protein HVO_1808
HVO_1888	tupA	ABC-type transport system periplasmic substrate-binding protein (probable substrate tungstate)
HVO_1902	-	DUF6517 domain protein
HVO_1926	-	SIMPL domain protein
HVO_1933	-	DUF3179 family protein (nonfunctional)
HVO_1981	-	conserved hypothetical protein
HVO_1991	fhuD4	ABC-type transport system periplasmic substrate-binding protein (probable substrate siderophore)
HVO_2006A	-	Ig-halo domain protein (nonfunctional)
HVO_2038	fhuD5	ABC-type transport system periplasmic substrate-binding protein (probable substrate siderophore)
HVO_2094	fhuD6	ABC-type transport system periplasmic substrate-binding protein (probable substrate siderophore)
HVO_2098A	-	uncharacterized protein
HVO_2113	tsgA2	ABC-type transport system periplasmic substrate-binding protein (probable substrate sugar)
HVO_2126	dppA4	ABC-type transport system periplasmic substrate-binding protein (probable substrate dipeptide/oligopeptide)
HVO_2141	nirK	nitrite reductase, copper-containing
HVO_2145	hcpF	halocyanin
HVO_2149	-	DUF8121 domain protein
HVO_2153	-	probable copper-containing oxidoreductase
HVO_2286	-	conserved hypothetical protein
HVO_2316	-	serpin family protein
HVO_2375	pstS1	ABC-type transport system periplasmic substrate-binding protein (probable substrate phosphate)
HVO_2397	mtsA	ABC-type transport system periplasmic substrate-binding protein (probable substrate manganese)
HVO_2432	-	ABC-type transport system periplasmic substrate-binding protein (probable substrate glutamine/glutamate/polar amino acids)
HVO_2535	-	conserved hypothetical protein
HVO_2607	-	PQQ repeat protein
HVO_2651	-	conserved hypothetical protein
HVO_2695	tsgA3	ABC-type transport system periplasmic substrate-binding protein (probable substrate sugar)
HVO_2798	livJ3	ABC-type transport system periplasmic substrate-binding protein (probable substrate branched-chain amino acids)
HVO_2799	-	conserved hypothetical protein
HVO_A0148	tsgA4	ABC-type transport system periplasmic substrate-binding protein (probable substrate sugar)
HVO_A0181	-	conserved hypothetical protein
HVO_A0190	-	pectin lyase domain protein
HVO_A0283	tsgA5	ABC-type transport system periplasmic substrate-binding protein (probable substrate sugar)
HVO_A0291	-	conserved hypothetical protein
HVO_A0299	-	ABC-type transport system periplasmic substrate-binding protein
HVO_A0324	-	DUF8130 domain protein
HVO_A0361	-	conserved hypothetical protein
HVO_A0362	-	PQQ repeat protein
HVO_A0380	dppA8	ABC-type transport system periplasmic substrate-binding protein (probable substrate dipeptide/oligopeptide)
HVO_A0428	dppA9	ABC-type transport system periplasmic substrate-binding protein (probable substrate dipeptide/oligopeptide)
HVO_A0477	pstS2	ABC-type transport system periplasmic substrate-binding protein (probable substrate phosphate)
HVO_A0494	tsgA6	ABC-type transport system periplasmic substrate-binding protein (probable substrate sugar)
HVO_A0541	fhuD9	ABC-type transport system periplasmic substrate-binding protein (probable substrate siderophore)
HVO_A0549	nosL1	NosL family protein
HVO_A0557	fhuD10	ABC-type transport system periplasmic substrate-binding protein (probable substrate siderophore)
HVO_A0558	fhuD11	ABC-type transport system periplasmic substrate-binding protein (probable substrate siderophore)
HVO_A0576	livJ5	ABC-type transport system periplasmic substrate-binding protein (probable substrate branched-chain amino acids)
HVO_A0611	znuA2	ABC-type transport system periplasmic substrate-binding protein (probable substrate zinc)
HVO_A0619	-	conserved hypothetical protein
HVO_A0620	-	conserved hypothetical protein
HVO_A0623	-	HiPIP domain protein
HVO_A0627	-	DUF7350 domain protein
HVO_B0021	dppA10	ABC-type transport system periplasmic substrate-binding protein (probable substrate dipeptide/oligopeptide)
HVO_B0034	xacG	ABC-type transport system periplasmic substrate-binding protein (substrate xylose, arabinose)
HVO_B0047	fhuD3	ABC-type transport system periplasmic substrate-binding protein (probable substrate siderophore)
HVO_B0082	dppA11	ABC-type transport system periplasmic substrate-binding protein (probable substrate dipeptide/oligopeptide)
HVO_B0093	dppA12	ABC-type transport system periplasmic substrate-binding protein (probable substrate dipeptide/oligopeptide)
HVO_B0106	rhcG	ABC-type transport system periplasmic substrate-binding protein (substrate L-rhamnose)
HVO_B0122	dppA13	ABC-type transport system periplasmic substrate-binding protein (probable substrate dipeptide/oligopeptide) (nonfunctional)
HVO_B0138	-	PQQ repeat protein
HVO_B0139	-	PQQ repeat protein
HVO_B0140	-	PQQ repeat protein
HVO_B0144	fhuD7	ABC-type transport system periplasmic substrate-binding protein (probable substrate siderophore)
HVO_B0184	dppA14	ABC-type transport system periplasmic substrate-binding protein (probable substrate dipeptide/oligopeptide)
HVO_B0187	-	ABC-type transport system periplasmic substrate-binding protein
HVO_B0198	fhuD2	ABC-type transport system periplasmic substrate-binding protein (probable substrate siderophore)
HVO_B0217	livJ6	ABC-type transport system periplasmic substrate-binding protein (probable substrate branched-chain amino acids)
HVO_B0228	tsgA9	ABC-type transport system periplasmic substrate-binding protein (probable substrate sugar)
HVO_B0280	-	conserved hypothetical protein
HVO_B0292	ugpB	ABC-type transport system periplasmic substrate-binding protein (probable substrate glycerol-3-phosphate)
HVO_B0318	tsgA13	ABC-type transport system periplasmic substrate-binding protein (substrate glucose)
HVO_B0328	dppA15	ABC-type transport system periplasmic substrate-binding protein (probable substrate dipeptide/oligopeptide)
HVO_B0358	-	conserved hypothetical protein
HVO_C0075	dppA16	ABC-type transport system periplasmic substrate-binding protein (probable substrate dipeptide/oligopeptide)
