## Supplemental Data 2 for "Characterization of *aliA* and *aliB* deletion mutants reveals a dominant role of AliA in *Haloferax volcanii* lipoprotein lipidation": Supplementary Data 2.xlsx

### Sheet: Sheet1
Supplementary Data 2. Mass spectrometry results for previously characterized Hfx. volcanii lipoproteins
					Enriched in wild-type TX phase?	Reduced abundance in ∆aliA AQ phase compared to wild type?	Reduced abundance in ∆aliA TX phase compared to wild type?	Enriched in ∆aliA TX phase?	Reduced abundance in ∆aliB AQ phase compared to wild type?	Reduced abundance in ∆aliB TX phase compared to wild type?	Enriched in ∆aliB TX phase?	Reduced abundance in ∆aliA/∆aliB AQ phase compared to wild type?	Reduced abundance in ∆aliA/∆aliB TX phase compared to wild type?	Enriched in ∆aliA/∆aliB TX phase?	Adjusted p-values
ProteinID	Combined prediction	Previous validation method	References	Comments	WT_TX vs. WT_AQ_log2FC	∆aliA_AQ vs. WT_AQ_log2FC	∆aliA_TX vs. WT_TX_log2FC	∆aliA_TX vs. ∆aliA_AQ_log2FC	∆aliB_AQ vs. WT_AQ_log2FC	∆aliB_TX vs. WT_TX_log2FC	∆aliB_TX vs. ∆aliB_AQ_log2FC	∆aliA/∆aliB_AQ vs. WT_AQ_log2FC	∆aliA/∆aliB_TX vs. WT_TX_log2FC	∆aliA/∆aliB_TX vs. ∆aliA/∆aliB_AQ_log2FC	WT_TX vs. WT_AQ_adj.pvalue	∆aliA_AQ vs. WT_AQ_adj.pvalue	∆aliA_TX vs. WT_TX_adj.pvalue	∆aliA_TX vs. ∆aliA_AQ_adj.pvalue	∆aliB_AQ vs. WT_AQ_adj.pvalue	∆aliB_TX vs. WT_TX_adj.pvalue	∆aliB_TX vs. ∆aliB_AQ_adj.pvalue	∆aliA/∆aliB_AQ vs. WT_AQ_adj.pvalue	∆aliA/∆aliB_TX vs. WT_TX_adj.pvalue	∆aliA/∆aliB_TX vs. ∆aliA/∆aliB_AQ_adj.pvalue
HVO_1245	Cyt	Cysteine-to-serine mutation affects protein maturation	1	Verified by MS results as affected by aliA deletion	6.23559	0.7237	-2.93834	2.57355	0.200393	-0.159354	5.87584	1.16737	-2.80446	2.26376	1.17733e-13	0.0116172	8.86899e-09	2.05439e-09	0.539872	0.575143	2.40006e-13	0.000413419	1.57999e-08	9.90632e-09
HVO_1705	Tat; lipobox	Cysteine-to-serine mutation affects protein maturation	1, 2	Verified by MS results as affected by aliA deletion	7.24711	3.18955	-3.4211	0.63646	0.160682	0.932134	8.01856	3.14217	-3.27742	0.827514	6.80373e-13	4.94967e-07	7.02148e-08	0.0214557	0.764815	0.0167652	2.57149e-13	6.01857e-07	1.21007e-07	0.00475182
HVO_0564	Tat; lipobox	Cysteine-to-serine mutant is not detected, suggesting protein instability	1	Reduced abundance in both TX and AQ phase of aliA deletion strains	2.09313	-1.09547	-2.56053	0.628068	-0.419257	-0.312675	2.19972	-1.19517	-2.48485	0.803456	8.13081e-06	0.0229976	1.93869e-05	0.0578035	0.424104	0.512159	4.99559e-06	0.0141475	2.02866e-05	0.0196423
HVO_1242	Tat; lipobox	Cysteine-to-serine mutation affects protein maturation	3	Verified by MS results as affected by aliA deletion	5.39202	1.36619	-3.36038	0.665452	0.0716857	0.0236886	5.34402	1.42284	-3.39174	0.577434	1.91075e-13	4.87051e-05	5.94309e-10	0.00106805	0.842212	0.939992	2.40006e-13	3.31141e-05	5.6305e-10	0.00313365
HVO_B0139	Tat; lipobox	Cysteine-to-serine mutation affects protein maturation	2, 3	Verified by MS results as affected by the double deletion of aliA and aliB	1.48789	0.0142808	-0.833699	0.63991	-0.0383173	-1.27447	0.251741	0.057419	-1.37429	0.0561857	0.00390536	0.986026	0.131517	0.1641	0.971291	0.0519198	0.578188	0.957015	0.0165831	0.901331
HVO_1176	Sec; lipobox	Cysteine-to-serine mutation affects protein maturation	2	No significant difference detected in any strain	0.423719	-0.334306	0.0172863	0.775311	-0.248636	0.170521	0.842877	-0.792493	-0.10851	1.1077	0.584945	0.843351	0.988772	0.325113	0.89092	0.90844	0.280217	0.54621	0.916048	0.166866
HVO_1808	Sec; lipobox	Cysteine-to-serine mutation affects protein stability but not maturation	3	Reduced abundance in both TX and AQ phase of aliA deletion strains	2.85125	-1.70978	-1.14145	3.41959	-0.211443	-0.249936	2.81276	-1.38774	-1.33623	2.90276	3.39373e-05	0.046626	0.0208131	5.64902e-05	0.811056	0.644523	3.82055e-05	0.0437307	0.00877129	3.32712e-05
HVO_1580	Sec; lipobox	Cysteine-to-serine mutation affects protein stability but not maturation	3	Not identified
HVO_0494	Sec; lipobox	Cysteine-to-serine mutation affects protein stability but not maturation	3	No significant difference detected in any strain	-1.00958	-1.18028	0.442336	0.613036	-0.30473	-0.313436	-1.01829	-0.531541	0.563817	0.0857779	0.207294	0.349322	0.658056	0.438531	0.858124	0.79555	0.169262	0.687721	0.550367	0.903629
1. Giménez, M. I., Dilks, K. & Pohlschröder, M. Haloferax volcanii twin-arginine translocation substates include secreted soluble, C-terminally anchored and lipoproteins. Mol. Microbiol. 66, 1597–1606 (2007).
2. Hong, Y. et al. Uncovering the prevalence, key biogenesis enzymes, and biological significance of archaeal lipoproteins. Nat. Commun. 16, 8411 (2025).
3. Storf, S. et al. Mutational and bioinformatic analysis of haloarchaeal lipobox-containing proteins. Archaea 2010, 410975 (2010).
