## Supplemental Data 3 for "Characterization of *aliA* and *aliB* deletion mutants reveals a dominant role of AliA in *Haloferax volcanii* lipoprotein lipidation": Supplementary Data 3.xlsx

### Sheet: Sheet 1 - YH93_TX_vs._H53_TX_si
Supplementary Data 3. Differentially abundant proteins in the detergent phase of ∆aliA/∆aliB compared with wild type (corresponding to Fig. 6a)
Protein	Protein_ID	Protein_RS	arCOG	Functional_Group	Functional_Group_Description	log2FC	adj.pvalue	Significance
HVO_0154 conserved hypothetical protein	HVO_0154	HVO_RS05455	arCOG13585	S	Function unknown	-4.3858	2.81418e-11	Downregulated (FC < 0.5, FDR < 0.05)
HVO_0162 peptidase M48 family protein	HVO_0162	HVO_RS05495	arCOG01334	O	Posttranslational modification, protein turnover, chaperones	1.00208	0.0166985	Upregulated (FC > 2, FDR < 0.05)
HVO_0204 sensor box histidine kinase	HVO_0204	HVO_RS05695	arCOG02348	T	Signal transduction mechanisms	1.01755	0.000188997	Upregulated (FC > 2, FDR < 0.05)
HVO_0832 alpha/beta hydrolase fold protein	HVO_0832	HVO_RS08695	arCOG01653	HR		1.20459	0.00395723	Upregulated (FC > 2, FDR < 0.05)
HVO_0901 (livM1) ABC-type transport system permease protein (probable substrate branched-chain amino acids)	HVO_0901	HVO_RS09015	arCOG01275	E	Amino acid transport and metabolism	1.56538	0.00168643	Upregulated (FC > 2, FDR < 0.05)
HVO_0943 (cbaD) ba3-type terminal oxidase subunit CbaD	HVO_0943	HVO_RS09215	arCOG08132	C	Energy production and conversion	1.49351	0.0118541	Upregulated (FC > 2, FDR < 0.05)
HVO_0944 (cbaB) ba3-type terminal oxidase subunit II	HVO_0944	HVO_RS09220	arCOG01236	C	Energy production and conversion	1.44445	0.000986069	Upregulated (FC > 2, FDR < 0.05)
HVO_0954 DUF304 domain protein	HVO_0954	HVO_RS09270	arCOG04622	S	Function unknown	1.26697	0.00017232	Upregulated (FC > 2, FDR < 0.05)
HVO_0968 (nuoCD2) NADH dehydrogenase-like complex subunit CD	HVO_0968	HVO_RS09335	arCOG01551	C	Energy production and conversion	1.5796	0.000338811	Upregulated (FC > 2, FDR < 0.05)
HVO_1130 conserved hypothetical protein	HVO_1130	HVO_RS10130	arCOG03366	S	Function unknown	1.12614	0.00109383	Upregulated (FC > 2, FDR < 0.05)
HVO_1210 (arlA1) archaellin A1	HVO_1210	HVO_RS10515	arCOG01829	N	Cell motility	-2.68082	0.00244715	Downregulated (FC < 0.5, FDR < 0.05)
HVO_1245 thioredoxin domain protein	HVO_1245	HVO_RS10690	arCOG02868	O	Posttranslational modification, protein turnover, chaperones	-2.80446	1.57999e-08	Downregulated (FC < 0.5, FDR < 0.05)
HVO_1499 (ptfC) phosphotransferase system component IIC, fructose-specific	HVO_1499	HVO_RS11935	arCOG10196	G	Carbohydrate transport and metabolism	1.01823	0.002437	Upregulated (FC > 2, FDR < 0.05)
HVO_1597 conserved hypothetical protein	HVO_1597	HVO_RS12380	arCOG11346	S	Function unknown	-1.74499	0.00367455	Downregulated (FC < 0.5, FDR < 0.05)
HVO_1613 dolichyl-phosphate hexosyltransferase	HVO_1613	HVO_RS12455	arCOG00895	M	Cell wall/membrane/envelope biogenesis	1.78373	1.72032e-05	Upregulated (FC > 2, FDR < 0.05)
HVO_1647 conserved hypothetical protein	HVO_1647	HVO_RS12615	arCOG09090	S	Function unknown	1.21759	0.0130629	Upregulated (FC > 2, FDR < 0.05)
HVO_1760 ABC-type transport system ATP-binding protein	HVO_1760	HVO_RS13170	arCOG00198	P	Inorganic ion transport and metabolism	1.53592	5.72046e-06	Upregulated (FC > 2, FDR < 0.05)
HVO_1918 beta-lactamase domain protein	HVO_1918	HVO_RS13890	arCOG00505	R	General function prediction only	1.62599	5.47847e-05	Upregulated (FC > 2, FDR < 0.05)
HVO_2027 DoxX domain protein	HVO_2027	HVO_RS14445	arCOG03070	S	Function unknown	-1.19324	0.0162831	Downregulated (FC < 0.5, FDR < 0.05)
HVO_2069 RND superfamily transport protein	HVO_2069	HVO_RS14645	arCOG02174	R	General function prediction only	1.00283	0.00280409	Upregulated (FC > 2, FDR < 0.05)
HVO_2115 probable oxidoreductase (aldo-keto reductase family protein)	HVO_2115	HVO_RS14865	arCOG01619	R	General function prediction only	1.53482	7.13203e-06	Upregulated (FC > 2, FDR < 0.05)
HVO_2173 DUF1616 family protein	HVO_2173	HVO_RS15155	arCOG02884	S	Function unknown	1.12384	0.00276685	Upregulated (FC > 2, FDR < 0.05)
HVO_2267 conserved hypothetical protein	HVO_2267	HVO_RS15595				1.04153	0.00303191	Upregulated (FC > 2, FDR < 0.05)
HVO_2521 DUF21/CBS domain protein	HVO_2521	HVO_RS16865	arCOG00626	P	Inorganic ion transport and metabolism	1.08533	0.000474543	Upregulated (FC > 2, FDR < 0.05)
HVO_2599 metallophosphoesterase domain protein	HVO_2599	HVO_RS17250	arCOG01143	T	Signal transduction mechanisms	1.45827	0.017202	Upregulated (FC > 2, FDR < 0.05)
HVO_2603 (sec11a) signal peptidase I	HVO_2603	HVO_RS17270	arCOG01739	U	Intracellular trafficking, secretion, and vesicular transport	1.35206	0.0171594	Upregulated (FC > 2, FDR < 0.05)
HVO_A0095 amidohydrolase domain protein	HVO_A0095	HVO_RS02310	arCOG01931	G	Carbohydrate transport and metabolism	1.52868	2.75011e-05	Upregulated (FC > 2, FDR < 0.05)
HVO_A0339 (dppA7) ABC-type transport system periplasmic substrate-binding protein (substrate D-galactose)	HVO_A0339	HVO_RS03375	arCOG06180	P	Inorganic ion transport and metabolism	-3.4133	1.61824e-07	Downregulated (FC < 0.5, FDR < 0.05)
HVO_A0376 (pepQ2) probable Xaa-Pro dipeptidase	HVO_A0376	HVO_RS03525	arCOG01000	E	Amino acid transport and metabolism	1.38249	0.000576165	Upregulated (FC > 2, FDR < 0.05)
HVO_A0379 (hyuA2) N-methylhydantoinase (ATP-hydrolyzing) A	HVO_A0379	HVO_RS03540	arCOG01511	E	Amino acid transport and metabolism	1.23359	3.22839e-05	Upregulated (FC > 2, FDR < 0.05)
HVO_A0381 (dppB8) ABC-type transport system permease protein (probable substrate dipeptide/oligopeptide)	HVO_A0381	HVO_RS03550	arCOG00751	E	Amino acid transport and metabolism	2.39568	0.000122713	Upregulated (FC > 2, FDR < 0.05)
HVO_A0499 conserved hypothetical protein	HVO_A0499	HVO_RS04075				1.17576	0.000945447	Upregulated (FC > 2, FDR < 0.05)
HVO_A0626 conserved hypothetical protein	HVO_A0626	HVO_RS04655	arCOG04510	S	Function unknown	1.12028	0.00736974	Upregulated (FC > 2, FDR < 0.05)
HVO_B0074 DUF917 family protein	HVO_B0074	HVO_RS00355	arCOG03841	S	Function unknown	1.00686	0.00168643	Upregulated (FC > 2, FDR < 0.05)
HVO_B0080 (dppC11) ABC-type transport system permease protein (probable substrate dipeptide/oligopeptide)	HVO_B0080	HVO_RS00385	arCOG00748	E	Amino acid transport and metabolism	1.36834	0.00594717	Upregulated (FC > 2, FDR < 0.05)
HVO_B0081 (dppB11) ABC-type transport system permease protein (probable substrate dipeptide/oligopeptide)	HVO_B0081	HVO_RS00390	arCOG00751	E	Amino acid transport and metabolism	1.45417	0.000168359	Upregulated (FC > 2, FDR < 0.05)
HVO_C0060 CopG domain protein	HVO_C0060	HVO_RS19520	arCOG01010	V	Defense mechanisms	1.35945	0.00733945	Upregulated (FC > 2, FDR < 0.05)
HVO_C0072 (dppC16) ABC-type transport system permease protein (probable substrate dipeptide/oligopeptide)	HVO_C0072	HVO_RS19570	arCOG00748	E	Amino acid transport and metabolism	1.05977	0.0228538	Upregulated (FC > 2, FDR < 0.05)
