## Supplemental Data 4 for "Characterization of *aliA* and *aliB* deletion mutants reveals a dominant role of AliA in *Haloferax volcanii* lipoprotein lipidation": Supplementary Data 4.xlsx

### Sheet: Sheet 1 - YH113_TX_vs._H53_TX_s
Supplementary Data 4. Differentially abundant proteins in the detergent phase of ∆aliA compared with wild type (corresponding to Fig. 6b)
Protein	Protein_ID	Protein_RS	arCOG	Functional_Group	Functional_Group_Description	log2FC	adj.pvalue	Significance
HVO_0040 conserved hypothetical protein	HVO_0040	HVO_RS04895	arCOG06357	S	Function unknown	1.31213	0.022513	Upregulated (FC > 2, FDR < 0.05)
HVO_0154 conserved hypothetical protein	HVO_0154	HVO_RS05455	arCOG13585	S	Function unknown	-4.49207	2.02568e-11	Downregulated (FC < 0.5, FDR < 0.05)
HVO_0162 peptidase M48 family protein	HVO_0162	HVO_RS05495	arCOG01334	O	Posttranslational modification, protein turnover, chaperones	1.04402	0.0165403	Upregulated (FC > 2, FDR < 0.05)
HVO_0204 sensor box histidine kinase	HVO_0204	HVO_RS05695	arCOG02348	T	Signal transduction mechanisms	1.02539	0.000260142	Upregulated (FC > 2, FDR < 0.05)
HVO_0598 conserved hypothetical protein	HVO_0598	HVO_RS07575	arCOG10638	S	Function unknown	1.19907	0.00555989	Upregulated (FC > 2, FDR < 0.05)
HVO_0832 alpha/beta hydrolase fold protein	HVO_0832	HVO_RS08695	arCOG01653	HR		1.36334	0.00226808	Upregulated (FC > 2, FDR < 0.05)
HVO_0901 (livM1) ABC-type transport system permease protein (probable substrate branched-chain amino acids)	HVO_0901	HVO_RS09015	arCOG01275	E	Amino acid transport and metabolism	1.61911	0.001874	Upregulated (FC > 2, FDR < 0.05)
HVO_0943 (cbaD) ba3-type terminal oxidase subunit CbaD	HVO_0943	HVO_RS09215	arCOG08132	C	Energy production and conversion	1.30299	0.0224732	Upregulated (FC > 2, FDR < 0.05)
HVO_0944 (cbaB) ba3-type terminal oxidase subunit II	HVO_0944	HVO_RS09220	arCOG01236	C	Energy production and conversion	1.27858	0.00302124	Upregulated (FC > 2, FDR < 0.05)
HVO_0954 DUF304 domain protein	HVO_0954	HVO_RS09270	arCOG04622	S	Function unknown	1.16003	0.000476423	Upregulated (FC > 2, FDR < 0.05)
HVO_0968 (nuoCD2) NADH dehydrogenase-like complex subunit CD	HVO_0968	HVO_RS09335	arCOG01551	C	Energy production and conversion	1.36045	0.00136088	Upregulated (FC > 2, FDR < 0.05)
HVO_1114 homolog to RNA-free ribonuclease P	HVO_1114	HVO_RS10055	arCOG00720	J	Translation, ribosomal structure and biogenesis	1.00527	0.00198034	Upregulated (FC > 2, FDR < 0.05)
HVO_1137 (pchA1) ion channel pore / TrkA domain protein	HVO_1137	HVO_RS10165	arCOG01960	P	Inorganic ion transport and metabolism	1.21815	0.00816606	Upregulated (FC > 2, FDR < 0.05)
HVO_1210 (arlA1) archaellin A1	HVO_1210	HVO_RS10515	arCOG01829	N	Cell motility	-2.51856	0.00476342	Downregulated (FC < 0.5, FDR < 0.05)
HVO_1245 thioredoxin domain protein	HVO_1245	HVO_RS10690	arCOG02868	O	Posttranslational modification, protein turnover, chaperones	-2.93834	8.86899e-09	Downregulated (FC < 0.5, FDR < 0.05)
HVO_1290 metal-dependent hydrolase domain protein	HVO_1290	HVO_RS10900	arCOG00497	R	General function prediction only	1.12254	0.0216483	Upregulated (FC > 2, FDR < 0.05)
HVO_1532 DUF368 family protein	HVO_1532	HVO_RS12060	arCOG04565	M	Cell wall/membrane/envelope biogenesis	1.13071	0.00235251	Upregulated (FC > 2, FDR < 0.05)
HVO_1597 conserved hypothetical protein	HVO_1597	HVO_RS12380	arCOG11346	S	Function unknown	-1.59105	0.00791312	Downregulated (FC < 0.5, FDR < 0.05)
HVO_1613 dolichyl-phosphate hexosyltransferase	HVO_1613	HVO_RS12455	arCOG00895	M	Cell wall/membrane/envelope biogenesis	1.81426	1.90367e-05	Upregulated (FC > 2, FDR < 0.05)
HVO_1647 conserved hypothetical protein	HVO_1647	HVO_RS12615	arCOG09090	S	Function unknown	1.41752	0.00708081	Upregulated (FC > 2, FDR < 0.05)
HVO_1706 ABC-type transport system permease protein	HVO_1706	HVO_RS12905	arCOG00163	P	Inorganic ion transport and metabolism	1.23022	0.0357636	Upregulated (FC > 2, FDR < 0.05)
HVO_1760 ABC-type transport system ATP-binding protein	HVO_1760	HVO_RS13170	arCOG00198	P	Inorganic ion transport and metabolism	1.75819	1.55287e-06	Upregulated (FC > 2, FDR < 0.05)
HVO_1918 beta-lactamase domain protein	HVO_1918	HVO_RS13890	arCOG00505	R	General function prediction only	1.41562	0.00025248	Upregulated (FC > 2, FDR < 0.05)
HVO_2027 DoxX domain protein	HVO_2027	HVO_RS14445	arCOG03070	S	Function unknown	-1.28099	0.0141726	Downregulated (FC < 0.5, FDR < 0.05)
HVO_2069 RND superfamily transport protein	HVO_2069	HVO_RS14645	arCOG02174	R	General function prediction only	1.1232	0.00175425	Upregulated (FC > 2, FDR < 0.05)
HVO_2115 probable oxidoreductase (aldo-keto reductase family protein)	HVO_2115	HVO_RS14865	arCOG01619	R	General function prediction only	1.00306	0.000427007	Upregulated (FC > 2, FDR < 0.05)
HVO_2173 DUF1616 family protein	HVO_2173	HVO_RS15155	arCOG02884	S	Function unknown	1.26946	0.00162833	Upregulated (FC > 2, FDR < 0.05)
HVO_2267 conserved hypothetical protein	HVO_2267	HVO_RS15595				1.01674	0.00451328	Upregulated (FC > 2, FDR < 0.05)
HVO_2599 metallophosphoesterase domain protein	HVO_2599	HVO_RS17250	arCOG01143	T	Signal transduction mechanisms	1.33017	0.0288837	Upregulated (FC > 2, FDR < 0.05)
HVO_2603 (sec11a) signal peptidase I	HVO_2603	HVO_RS17270	arCOG01739	U	Intracellular trafficking, secretion, and vesicular transport	1.31639	0.0229785	Upregulated (FC > 2, FDR < 0.05)
HVO_2694 (tsgB3) ABC-type transport system permease protein (probable substrate sugar)	HVO_2694	HVO_RS17710	arCOG00157	G	Carbohydrate transport and metabolism	1.10718	0.0383645	Upregulated (FC > 2, FDR < 0.05)
HVO_2806 HTH domain protein	HVO_2806	HVO_RS18275	arCOG08021	K	Transcription	-1.21217	0.000476423	Downregulated (FC < 0.5, FDR < 0.05)
HVO_A0045 (htpX3) HtpX-like protease	HVO_A0045	HVO_RS02075	arCOG01331	O	Posttranslational modification, protein turnover, chaperones	-1.12401	0.00349822	Downregulated (FC < 0.5, FDR < 0.05)
HVO_A0095 amidohydrolase domain protein	HVO_A0095	HVO_RS02310	arCOG01931	G	Carbohydrate transport and metabolism	1.28837	0.000179296	Upregulated (FC > 2, FDR < 0.05)
HVO_A0133 conserved hypothetical protein	HVO_A0133	HVO_RS02455	arCOG10635	S	Function unknown	-1.0033	0.0124557	Downregulated (FC < 0.5, FDR < 0.05)
HVO_A0339 (dppA7) ABC-type transport system periplasmic substrate-binding protein (substrate D-galactose)	HVO_A0339	HVO_RS03375	arCOG06180	P	Inorganic ion transport and metabolism	-3.4866	1.22313e-07	Downregulated (FC < 0.5, FDR < 0.05)
HVO_A0376 (pepQ2) probable Xaa-Pro dipeptidase	HVO_A0376	HVO_RS03525	arCOG01000	E	Amino acid transport and metabolism	1.2088	0.00203837	Upregulated (FC > 2, FDR < 0.05)
HVO_A0379 (hyuA2) N-methylhydantoinase (ATP-hydrolyzing) A	HVO_A0379	HVO_RS03540	arCOG01511	E	Amino acid transport and metabolism	1.04312	0.00020393	Upregulated (FC > 2, FDR < 0.05)
HVO_A0381 (dppB8) ABC-type transport system permease protein (probable substrate dipeptide/oligopeptide)	HVO_A0381	HVO_RS03550	arCOG00751	E	Amino acid transport and metabolism	2.44387	0.000163025	Upregulated (FC > 2, FDR < 0.05)
HVO_A0499 conserved hypothetical protein	HVO_A0499	HVO_RS04075				1.53487	0.00020393	Upregulated (FC > 2, FDR < 0.05)
HVO_A0626 conserved hypothetical protein	HVO_A0626	HVO_RS04655	arCOG04510	S	Function unknown	1.21221	0.00654201	Upregulated (FC > 2, FDR < 0.05)
HVO_B0074 DUF917 family protein	HVO_B0074	HVO_RS00355	arCOG03841	S	Function unknown	1.00988	0.00216159	Upregulated (FC > 2, FDR < 0.05)
HVO_B0080 (dppC11) ABC-type transport system permease protein (probable substrate dipeptide/oligopeptide)	HVO_B0080	HVO_RS00385	arCOG00748	E	Amino acid transport and metabolism	1.42542	0.00574261	Upregulated (FC > 2, FDR < 0.05)
HVO_B0081 (dppB11) ABC-type transport system permease protein (probable substrate dipeptide/oligopeptide)	HVO_B0081	HVO_RS00390	arCOG00751	E	Amino acid transport and metabolism	1.43046	0.0002807	Upregulated (FC > 2, FDR < 0.05)
HVO_C0060 CopG domain protein	HVO_C0060	HVO_RS19520	arCOG01010	V	Defense mechanisms	1.51718	0.00498177	Upregulated (FC > 2, FDR < 0.05)
HVO_C0072 (dppC16) ABC-type transport system permease protein (probable substrate dipeptide/oligopeptide)	HVO_C0072	HVO_RS19570	arCOG00748	E	Amino acid transport and metabolism	1.17332	0.0166224	Upregulated (FC > 2, FDR < 0.05)
