## Supplemental Data 5 for "Characterization of *aliA* and *aliB* deletion mutants reveals a dominant role of AliA in *Haloferax volcanii* lipoprotein lipidation": Supplementary Data 5.xlsx

### Sheet: Sheet 1 - YH57_TX_vs._H53_TX_si
Supplementary Data 5. Differentially abundant proteins in the detergent phase of ∆aliB compared with wild type (corresponding to Fig. 6c).
Protein	Protein_ID	Protein_RS	arCOG	Functional_Group	Functional_Group_Description	log2FC	adj.pvalue	Significance
HVO_0042 (argE) probable [ArgW]-ornithine hydrolase	HVO_0042	HVO_RS04905	arCOG01107	E	Amino acid transport and metabolism	-1.21053	0.0254002	Downregulated (FC < 0.5, FDR < 0.05)
HVO_0841 (petD) cytochrome bc1 complex cytochrome b/c subunit	HVO_0841	HVO_RS08735	arCOG04594	C	Energy production and conversion	1.15891	0.0138637	Upregulated (FC > 2, FDR < 0.05)
HVO_0901 (livM1) ABC-type transport system permease protein (probable substrate branched-chain amino acids)	HVO_0901	HVO_RS09015	arCOG01275	E	Amino acid transport and metabolism	1.11802	0.0229932	Upregulated (FC > 2, FDR < 0.05)
HVO_0968 (nuoCD2) NADH dehydrogenase-like complex subunit CD	HVO_0968	HVO_RS09335	arCOG01551	C	Energy production and conversion	1.09944	0.0125506	Upregulated (FC > 2, FDR < 0.05)
HVO_1100 (dapB) 4-hydroxy-tetrahydrodipicolinate reductase	HVO_1100	HVO_RS09985	arCOG04393	E	Amino acid transport and metabolism	-1.28343	0.0146536	Downregulated (FC < 0.5, FDR < 0.05)
HVO_1210 (arlA1) archaellin A1	HVO_1210	HVO_RS10515	arCOG01829	N	Cell motility	-3.08054	0.00371021	Downregulated (FC < 0.5, FDR < 0.05)
HVO_1227 (uraA1) xanthine/uracil permease family transport protein	HVO_1227	HVO_RS10600	arCOG02805	F	Nucleotide transport and metabolism	1.92705	0.0161507	Upregulated (FC > 2, FDR < 0.05)
HVO_1462 (menA) 1,4-dihydroxy-2-naphthoate polyprenyltransferase	HVO_1462	HVO_RS11755	arCOG00480	H	Coenzyme transport and metabolism	1.1228	0.0333723	Upregulated (FC > 2, FDR < 0.05)
HVO_1499 (ptfC) phosphotransferase system component IIC, fructose-specific	HVO_1499	HVO_RS11935	arCOG10196	G	Carbohydrate transport and metabolism	1.03287	0.00725873	Upregulated (FC > 2, FDR < 0.05)
HVO_1506 (ilvC) ketol-acid reductoisomerase	HVO_1506	HVO_RS11970	arCOG04465	E	Amino acid transport and metabolism	-1.33668	0.000652941	Downregulated (FC < 0.5, FDR < 0.05)
HVO_1613 dolichyl-phosphate hexosyltransferase	HVO_1613	HVO_RS12455	arCOG00895	M	Cell wall/membrane/envelope biogenesis	1.38643	0.00109617	Upregulated (FC > 2, FDR < 0.05)
HVO_1647 conserved hypothetical protein	HVO_1647	HVO_RS12615	arCOG09090	S	Function unknown	1.34745	0.0193888	Upregulated (FC > 2, FDR < 0.05)
HVO_1760 ABC-type transport system ATP-binding protein	HVO_1760	HVO_RS13170	arCOG00198	P	Inorganic ion transport and metabolism	1.12993	0.000670106	Upregulated (FC > 2, FDR < 0.05)
HVO_2173 DUF1616 family protein	HVO_2173	HVO_RS15155	arCOG02884	S	Function unknown	1.41318	0.0023801	Upregulated (FC > 2, FDR < 0.05)
HVO_2806 HTH domain protein	HVO_2806	HVO_RS18275	arCOG08021	K	Transcription	-1.0145	0.00448943	Downregulated (FC < 0.5, FDR < 0.05)
HVO_A0269 (glpA2) glycerol-3-phosphate dehydrogenase subunit A	HVO_A0269	HVO_RS03035	arCOG05746	C	Energy production and conversion	1.00665	0.00184474	Upregulated (FC > 2, FDR < 0.05)
HVO_A0270 (glpB2) glycerol-3-phosphate dehydrogenase subunit B	HVO_A0270	HVO_RS03040	arCOG04585	E	Amino acid transport and metabolism	1.04745	0.000595923	Upregulated (FC > 2, FDR < 0.05)
HVO_B0132 PQQ repeat protein	HVO_B0132	HVO_RS00640	arCOG02482	X	Mobilome: prophages, transposons	1.01467	0.000389725	Upregulated (FC > 2, FDR < 0.05)
