## Supplemental Data 6 for "Characterization of *aliA* and *aliB* deletion mutants reveals a dominant role of AliA in *Haloferax volcanii* lipoprotein lipidation": Supplementary Data 6.xlsx

### Sheet: Sheet 1 - YH93_TX_vs._H53_TX_si
Supplementary Data 6. Differentially abundant proteins in the detergent phase of ∆aliA/∆aliB compared with wild type (corresponding to Fig. 6d)
Protein	Protein_ID	Protein_RS	arCOG	Functional_Group	Functional_Group_Description	log2FC	adj.pvalue	Significance
HVO_0125 MgtE family transport protein	HVO_0125	HVO_RS05300	arCOG00624	P	Inorganic ion transport and metabolism	1.21696	0.0476783	Upregulated (FC > 2, FDR < 0.05)
HVO_0432 conserved hypothetical protein	HVO_0432	HVO_RS06775	arCOG13589	S	Function unknown	1.46496	0.0130629	Upregulated (FC > 2, FDR < 0.05)
HVO_0518 conserved hypothetical protein	HVO_0518	HVO_RS07210	arCOG09089	S	Function unknown	-5.23834	0.00303191	Downregulated (FC < 0.5, FDR < 0.05)
HVO_0664 conserved hypothetical protein	HVO_0664	HVO_RS07895	arCOG10179	N	Cell motility	1.2315	0.006973	Upregulated (FC > 2, FDR < 0.05)
HVO_0890 (nosY) ABC-type transport system permease protein (probable substrate copper)	HVO_0890	HVO_RS08965	arCOG09006	R	General function prediction only	1.0183	0.0315793	Upregulated (FC > 2, FDR < 0.05)
HVO_0917 DoxX domain protein	HVO_0917	HVO_RS09095	arCOG02861	S	Function unknown	1.13052	0.0279116	Upregulated (FC > 2, FDR < 0.05)
HVO_1088 (folCP) folylpolyglutamate synthase / 7,8-dihydropteroate reductase / dihydropteroate synthase<|>HVO_1706 ABC-type transport system permease protein	HVO_1088;HVO_1706	HVO_RS09925;HVO_RS12905	arCOG02820;arCOG00163	M;P	Cell wall/membrane/envelope biogenesis;Inorganic ion transport and metabolism	1.21283	0.00149896	Upregulated (FC > 2, FDR < 0.05)
HVO_1464 ABC-type transport system periplasmic substrate-binding protein<|>HVO_B0047 ABC-type transport system periplasmic substrate-binding protein	HVO_1464;HVO_B0047	HVO_RS11765;HVO_RS00225	arCOG06180;arCOG06180	P;P	Inorganic ion transport and metabolism;Inorganic ion transport and metabolism	-3.14607	0.000188997	Downregulated (FC < 0.5, FDR < 0.05)
HVO_2247 mvp-type potassium channel superfamily protein	HVO_2247	HVO_RS15500	arCOG01964	P	Inorganic ion transport and metabolism	1.17083	0.0353362	Upregulated (FC > 2, FDR < 0.05)
HVO_2532 conserved hypothetical protein	HVO_2532	HVO_RS16920	arCOG03925	S	Function unknown	1.06163	0.00709596	Upregulated (FC > 2, FDR < 0.05)
HVO_2654 (narC2) homolog to respiratory nitrate reductase b-type cytochrome subunit	HVO_2654	HVO_RS17515	arCOG01721	C	Energy production and conversion	-1.49164	0.0487819	Downregulated (FC < 0.5, FDR < 0.05)
HVO_2658 (mntH3) NRAMP family transport protein (probable substrate divalent metal cation)	HVO_2658	HVO_RS17535	arCOG04532	P	Inorganic ion transport and metabolism	1.77735	0.000405279	Upregulated (FC > 2, FDR < 0.05)
HVO_2689 conserved hypothetical protein	HVO_2689	HVO_RS17685	arCOG08971	S	Function unknown	1.0563	0.0134757	Upregulated (FC > 2, FDR < 0.05)
HVO_2802 (livM3) ABC-type transport system permease protein (probable substrate branched-chain amino acids)	HVO_2802	HVO_RS18250	arCOG01273	E	Amino acid transport and metabolism	1.36976	0.00459573	Upregulated (FC > 2, FDR < 0.05)
HVO_2870 AI-2E family transport protein	HVO_2870	HVO_RS18575	arCOG02642	R	General function prediction only	1.04871	0.0145716	Upregulated (FC > 2, FDR < 0.05)
HVO_A0045 (htpX3) HtpX-like protease	HVO_A0045	HVO_RS02075	arCOG01331	O	Posttranslational modification, protein turnover, chaperones	-1.39342	0.00106981	Downregulated (FC < 0.5, FDR < 0.05)
HVO_A0164 conserved hypothetical protein	HVO_A0164	HVO_RS02600	arCOG11486	S	Function unknown	1.28472	0.00238184	Upregulated (FC > 2, FDR < 0.05)
HVO_A0165 SNF family transport protein	HVO_A0165	HVO_RS02605	arCOG04466	R	General function prediction only	1.09887	0.0239938	Upregulated (FC > 2, FDR < 0.05)
HVO_A0285 (tsgC5) ABC-type transport system permease protein (probable substrate sugar)	HVO_A0285	HVO_RS03115	arCOG00159	G	Carbohydrate transport and metabolism	1.11797	0.0433159	Upregulated (FC > 2, FDR < 0.05)
