## Supplemental Data 7 for "Characterization of *aliA* and *aliB* deletion mutants reveals a dominant role of AliA in *Haloferax volcanii* lipoprotein lipidation": Supplementary Data 7.xlsx

### Sheet: Sheet 1 - YH113_TX_vs._H53_TX_s
Supplementary Data 7. Differentially abundant proteins in the detergent phase of ∆aliA compared with wild type (corresponding to Fig. 6e)
Protein	Protein_ID	Protein_RS	arCOG	Functional_Group	Functional_Group_Description	log2FC	adj.pvalue	Significance
HVO_0247 conserved hypothetical protein	HVO_0247	HVO_RS20815				1.0465	0.0230631	Upregulated (FC > 2, FDR < 0.05)
HVO_0432 conserved hypothetical protein	HVO_0432	HVO_RS06775	arCOG13589	S	Function unknown	1.58906	0.0117031	Upregulated (FC > 2, FDR < 0.05)
HVO_0624 conserved hypothetical protein	HVO_0624	HVO_RS07705	arCOG03293	S	Function unknown	1.08746	0.00811495	Upregulated (FC > 2, FDR < 0.05)
HVO_0645 DUF192 family protein	HVO_0645	HVO_RS07805	arCOG03113	S	Function unknown	1.08085	0.0224228	Upregulated (FC > 2, FDR < 0.05)
HVO_0664 conserved hypothetical protein	HVO_0664	HVO_RS07895	arCOG10179	N	Cell motility	1.40995	0.00515735	Upregulated (FC > 2, FDR < 0.05)
HVO_0756 DHH/RecJ family phosphoesterase	HVO_0756	HVO_RS08330	arCOG01566	F	Nucleotide transport and metabolism	1.04728	0.0437929	Upregulated (FC > 2, FDR < 0.05)
HVO_0890 (nosY) ABC-type transport system permease protein (probable substrate copper)	HVO_0890	HVO_RS08965	arCOG09006	R	General function prediction only	1.24203	0.0190407	Upregulated (FC > 2, FDR < 0.05)
HVO_0917 DoxX domain protein	HVO_0917	HVO_RS09095	arCOG02861	S	Function unknown	1.26881	0.0215188	Upregulated (FC > 2, FDR < 0.05)
HVO_1088 (folCP) folylpolyglutamate synthase / 7,8-dihydropteroate reductase / dihydropteroate synthase<|>HVO_1706 ABC-type transport system permease protein	HVO_1088;HVO_1706	HVO_RS09925;HVO_RS12905	arCOG02820;arCOG00163	M;P	Cell wall/membrane/envelope biogenesis;Inorganic ion transport and metabolism	1.11086	0.00285012	Upregulated (FC > 2, FDR < 0.05)
HVO_1464 ABC-type transport system periplasmic substrate-binding protein<|>HVO_B0047 ABC-type transport system periplasmic substrate-binding protein	HVO_1464;HVO_B0047	HVO_RS11765;HVO_RS00225	arCOG06180;arCOG06180	P;P	Inorganic ion transport and metabolism;Inorganic ion transport and metabolism	-3.2522	0.000233433	Downregulated (FC < 0.5, FDR < 0.05)
HVO_2221 conserved hypothetical protein	HVO_2221	HVO_RS15375	arCOG02830	S	Function unknown	1.00467	0.0131966	Upregulated (FC > 2, FDR < 0.05)
HVO_2241 conserved hypothetical protein	HVO_2241	HVO_RS15475	arCOG07770	S	Function unknown	1.17577	0.0154904	Upregulated (FC > 2, FDR < 0.05)
HVO_2247 mvp-type potassium channel superfamily protein	HVO_2247	HVO_RS15500	arCOG01964	P	Inorganic ion transport and metabolism	1.22206	0.0260359	Upregulated (FC > 2, FDR < 0.05)
HVO_2532 conserved hypothetical protein	HVO_2532	HVO_RS16920	arCOG03925	S	Function unknown	1.01846	0.0100612	Upregulated (FC > 2, FDR < 0.05)
HVO_2658 (mntH3) NRAMP family transport protein (probable substrate divalent metal cation)	HVO_2658	HVO_RS17535	arCOG04532	P	Inorganic ion transport and metabolism	1.82847	0.000499258	Upregulated (FC > 2, FDR < 0.05)
HVO_2689 conserved hypothetical protein	HVO_2689	HVO_RS17685	arCOG08971	S	Function unknown	1.202	0.0102031	Upregulated (FC > 2, FDR < 0.05)
HVO_2802 (livM3) ABC-type transport system permease protein (probable substrate branched-chain amino acids)	HVO_2802	HVO_RS18250	arCOG01273	E	Amino acid transport and metabolism	1.53978	0.00366391	Upregulated (FC > 2, FDR < 0.05)
HVO_A0101 conserved hypothetical protein<|>HVO_A0138 conserved hypothetical protein	HVO_A0101;HVO_A0138	HVO_RS02345;HVO_RS02470	arCOG13581;arCOG13581	S;S	Function unknown;Function unknown	1.10089	0.0201567	Upregulated (FC > 2, FDR < 0.05)
HVO_A0164 conserved hypothetical protein	HVO_A0164	HVO_RS02600	arCOG11486	S	Function unknown	1.34612	0.00257103	Upregulated (FC > 2, FDR < 0.05)
HVO_A0285 (tsgC5) ABC-type transport system permease protein (probable substrate sugar)	HVO_A0285	HVO_RS03115	arCOG00159	G	Carbohydrate transport and metabolism	1.59052	0.0199379	Upregulated (FC > 2, FDR < 0.05)
HVO_A0601 (nosL2) NosL family protein	HVO_A0601	HVO_RS04545	arCOG04012	S	Function unknown	-4.79233	7.86109e-05	Downregulated (FC < 0.5, FDR < 0.05)
