## Supplemental Data 8 for "Characterization of *aliA* and *aliB* deletion mutants reveals a dominant role of AliA in *Haloferax volcanii* lipoprotein lipidation": Supplementary Data 8.xlsx

### Sheet: Sheet 1 - YH57_TX_vs._H53_TX_si
Supplementary Data 8. Differentially abundant proteins in the detergent phase of ∆aliB compared with wild type (corresponding to Fig. 6f).
Protein	Protein_ID	Protein_RS	arCOG	Functional_Group	Functional_Group_Description	log2FC	adj.pvalue	Significance
HVO_0183 probable transport protein (probable substrate queuosine precursor)	HVO_0183	HVO_RS05590	arCOG04284	J	Translation, ribosomal structure and biogenesis	-1.34732	0.0297863	Downregulated (FC < 0.5, FDR < 0.05)
HVO_0949 conserved hypothetical protein	HVO_0949	HVO_RS09245				1.00181	0.0317465	Upregulated (FC > 2, FDR < 0.05)
HVO_1088 (folCP) folylpolyglutamate synthase / 7,8-dihydropteroate reductase / dihydropteroate synthase<|>HVO_1706 ABC-type transport system permease protein	HVO_1088;HVO_1706	HVO_RS09925;HVO_RS12905	arCOG02820;arCOG00163	M;P	Cell wall/membrane/envelope biogenesis;Inorganic ion transport and metabolism	1.01145	0.00996211	Upregulated (FC > 2, FDR < 0.05)
HVO_1464 ABC-type transport system periplasmic substrate-binding protein<|>HVO_B0047 ABC-type transport system periplasmic substrate-binding protein	HVO_1464;HVO_B0047	HVO_RS11765;HVO_RS00225	arCOG06180;arCOG06180	P;P	Inorganic ion transport and metabolism;Inorganic ion transport and metabolism	1.26289	0.0485641	Upregulated (FC > 2, FDR < 0.05)
HVO_2033 (tsgB12) ABC-type transport system permease protein (probable substrate sugar)	HVO_2033	HVO_RS14475	arCOG00260	F	Nucleotide transport and metabolism	1.43662	0.0157189	Upregulated (FC > 2, FDR < 0.05)
HVO_2221 conserved hypothetical protein	HVO_2221	HVO_RS15375	arCOG02830	S	Function unknown	1.01277	0.0256472	Upregulated (FC > 2, FDR < 0.05)
HVO_A0045 (htpX3) HtpX-like protease	HVO_A0045	HVO_RS02075	arCOG01331	O	Posttranslational modification, protein turnover, chaperones	-1.02615	0.0117565	Downregulated (FC < 0.5, FDR < 0.05)
