## Supplemental Data 9 for "Characterization of *aliA* and *aliB* deletion mutants reveals a dominant role of AliA in *Haloferax volcanii* lipoprotein lipidation": Supplementary Data 9.xlsx

### Sheet: Sheet 1 - YH93_AQ_vs._H53_AQ_si
Supplementary Data 9. Differentially abundant proteins in the aqueous phase of different mutants compared with wild type (corresponding to Supplementary Fig. 3a-c)
∆aliA/∆aliB compared with wild type
Protein	Protein_ID	Protein_RS	arCOG	Functional_Group	Functional_Group_Description	log2FC	adj.pvalue	Significance
HVO_0667 homolog to NAD kinase	HVO_0667	HVO_RS07910	arCOG10655	F	Nucleotide transport and metabolism	1.08458	0.000988098	Upregulated (FC > 2, FDR < 0.05)
HVO_0668 (oadhB3) 2-oxoacid dehydrogenase E1 component beta subunit	HVO_0668	HVO_RS07915	arCOG01052	C	Energy production and conversion	1.04821	0.000413419	Upregulated (FC > 2, FDR < 0.05)
HVO_0669 (oadhA3) 2-oxoacid dehydrogenase E1 component alpha subunit	HVO_0669	HVO_RS07920	arCOG01054	C	Energy production and conversion	1.02847	0.000413419	Upregulated (FC > 2, FDR < 0.05)
HVO_0904 UspA domain protein	HVO_0904	HVO_RS09035	arCOG03050	T	Signal transduction mechanisms	1.09843	0.00159985	Upregulated (FC > 2, FDR < 0.05)
HVO_1758 (trxB5) oxidoreductase (homolog to thioredoxin-disulfide reductase)	HVO_1758	HVO_RS13160	arCOG01301	O	Posttranslational modification, protein turnover, chaperones	1.36038	0.000741404	Upregulated (FC > 2, FDR < 0.05)
HVO_2210 Lrp/AsnC family transcription regulator	HVO_2210	HVO_RS15335	arCOG01117	K	Transcription	1.03382	0.011111	Upregulated (FC > 2, FDR < 0.05)
HVO_2211 (trkA4) TrkA domain protein	HVO_2211	HVO_RS15340	arCOG01957	P	Inorganic ion transport and metabolism	1.108	0.0015466	Upregulated (FC > 2, FDR < 0.05)
HVO_2668 (thiE) thiamine-phosphate synthase	HVO_2668	HVO_RS17585	arCOG01089	H	Coenzyme transport and metabolism	3.149	2.73822e-09	Upregulated (FC > 2, FDR < 0.05)
HVO_A0532 cupin 2 barrel domain protein	HVO_A0532	HVO_RS04220	arCOG02998	S	Function unknown	1.0833	0.0146958	Upregulated (FC > 2, FDR < 0.05)
∆aliA compared with wild type
HVO_0451 (hsp20B) Hsp20-type molecular chaperone	HVO_0451	HVO_RS06870	arCOG01832	O	Posttranslational modification, protein turnover, chaperones	-1.00709	0.0120636	Downregulated (FC < 0.5, FDR < 0.05)
HVO_0669 (oadhA3) 2-oxoacid dehydrogenase E1 component alpha subunit	HVO_0669	HVO_RS07920	arCOG01054	C	Energy production and conversion	1.00966	0.000532547	Upregulated (FC > 2, FDR < 0.05)
HVO_0904 UspA domain protein	HVO_0904	HVO_RS09035	arCOG03050	T	Signal transduction mechanisms	1.02416	0.0027946	Upregulated (FC > 2, FDR < 0.05)
HVO_1758 (trxB5) oxidoreductase (homolog to thioredoxin-disulfide reductase)	HVO_1758	HVO_RS13160	arCOG01301	O	Posttranslational modification, protein turnover, chaperones	1.43556	0.000547677	Upregulated (FC > 2, FDR < 0.05)
HVO_1796 conserved hypothetical protein	HVO_1796	HVO_RS20980				-1.16399	0.0136986	Downregulated (FC < 0.5, FDR < 0.05)
HVO_2091 pyridoxal phosphate-dependent aminotransferase	HVO_2091	HVO_RS14755	arCOG00915	E	Amino acid transport and metabolism	-1.27974	0.0498368	Downregulated (FC < 0.5, FDR < 0.05)
HVO_2211 (trkA4) TrkA domain protein	HVO_2211	HVO_RS15340	arCOG01957	P	Inorganic ion transport and metabolism	1.1053	0.00167138	Upregulated (FC > 2, FDR < 0.05)
HVO_2668 (thiE) thiamine-phosphate synthase	HVO_2668	HVO_RS17585	arCOG01089	H	Coenzyme transport and metabolism	2.792	1.04648e-08	Upregulated (FC > 2, FDR < 0.05)
HVO_A0512 (aldH4) aldehyde dehydrogenase	HVO_A0512	HVO_RS04125	arCOG01252	C	Energy production and conversion	1.10062	0.0018992	Upregulated (FC > 2, FDR < 0.05)
HVO_A0532 cupin 2 barrel domain protein	HVO_A0532	HVO_RS04220	arCOG02998	S	Function unknown	1.11354	0.0127667	Upregulated (FC > 2, FDR < 0.05)
∆aliB compared with wild type
Protein	Protein_ID	Protein_RS	arCOG	Functional_Group	Functional_Group_Description	log2FC	adj.pvalue	Significance
HVO_1507 (ilvN) acetolactate synthase small subunit	HVO_1507	HVO_RS11975	arCOG04445	E	Amino acid transport and metabolism	-1.06836	0.00311461	Downregulated (FC < 0.5, FDR < 0.05)
HVO_1758 (trxB5) oxidoreductase (homolog to thioredoxin-disulfide reductase)	HVO_1758	HVO_RS13160	arCOG01301	O	Posttranslational modification, protein turnover, chaperones	1.16208	0.00419896	Upregulated (FC > 2, FDR < 0.05)
HVO_2361 (carB) carbamoyl-phosphate synthase (glutamine-hydrolyzing) large subunit	HVO_2361	HVO_RS16065	arCOG01594	E	Amino acid transport and metabolism	1.79102	5.45886e-07	Upregulated (FC > 2, FDR < 0.05)
HVO_2507 Lrp/AsnC family transcription regulator	HVO_2507	HVO_RS16795	arCOG01580	K	Transcription	1.14537	0.00439331	Upregulated (FC > 2, FDR < 0.05)
HVO_2508 (carA) carbamoyl-phosphate synthase (glutamine-hydrolyzing) small subunit	HVO_2508	HVO_RS16800	arCOG00064	E	Amino acid transport and metabolism	1.52616	0.00012039	Upregulated (FC > 2, FDR < 0.05)
